# Generation and molecular characterization of CRISPR/Cas9-induced mutations in 63 immunity-associated genes in tomato reveals specificity and a range of gene modifications

**DOI:** 10.1101/835108

**Authors:** Ning Zhang, Holly M. Roberts, Joyce Van Eck, Gregory B. Martin

## Abstract

The CRISPR/Cas9 system is a powerful tool for targeted gene editing in many organisms including plants. However, most of the reported uses of CRISPR/Cas9 in plants have focused on modifying one or a few genes, and thus the overall specificity, types of mutations, and heritability of gene alterations remain unclear. Here we describe the molecular characterization of 361 T0 transgenic tomato plants that were generated using CRISPR/Cas9 to induce mutations in 63 immunity-associated genes. Among the T0 transformed plants, 245 carried mutations (68%), with 20% of those plants being homozygous for the mutation, 30% being heterozygous, 32% having two different mutations (biallelic) and 18% having multiple mutations (chimeric). The mutations were predominantly short insertions or deletions, with 87% of the affected sequences being smaller than 10 bp. The majority of 1 bp insertions were A (50%) or T (29%). The mutations from the T0 generation were stably transmitted to later generations, although new mutations were detected in some T1 plants. No mutations were detected in 18 potential off-target sites among 144 plants. Our study provides a broad and detailed view into the effectiveness of CRISPR/Cas9 for genome editing in an economically important plant species.
