## Supplemental Table S1 for "Generation and molecular characterization of CRISPR/Cas9-induced mutations in 63 immunity-associated genes in tomato reveals specificity and a range of gene modifications"

### Sheet: Sheet1
Table S1. Evaluation of gRNA efficiency by agroinfiltration in tomato leaves (related to Figure 1).
gRNA name	Gene name	Solyc #	Transient mutation efficiency	Protospacer + PAMa
ACIF1-1	ACIF1 (Acre189)	Solyc02g092990	0.02	GGGTAGGATGAAGACTGCGGTGG
ACIF1-2	ACIF1 (Acre189)	Solyc02g092990	0	GAATCTCAACTTTCGCGTTGAGG
ADE-1	ADE	Solyc05g005700	0.032	GTATGATCCACATTGACAGTAGG
ADE-2	ADE	Solyc05g005700	0	GGCAGTTGCTGCTGCTCGTAAGG
AOX-1	AOX	Solyc08g075550.2	0.025	GGATCCTCCCAAAATCTCCAAGG
AOX-2	AOX	Solyc08g075550.2	0.034	GAAACGGTTGCAGCCGTGCCAGG
APE-1	APE	Solyc11g018800.1	0.074	GAATAGTGGTAAGAGCCGTAGGG
APE-2	APE	Solyc11g018800.1	0.022	GTCTTCTCACTTACTATCGTTGG
APR219-1	APR219	Solyc08g081940	0.018	GTTCTAGAGTTATAGCACTGAGG
APR219-2	APR219	Solyc08g081940	0.008	gCCCGATATCGAGCTAGAAATGG
Aquaporin1-1	Aquaporin1	Solyc11g069430	0.025	GCCGGAGGCGATATTTGCGGTGG
Aquaporin2-1	Aquaporin2	Solyc06g074820	0.133	GGCGCTTAAAGCGGCCTTGGCGG
Aquaporin3-1	Aquaporin3	Solyc08g066840	0.022	GGGCCAATATTATGGCTGGTGGG
BD-1	From PTI screen	Solyc12g096720	0.016	GCTGCACTCGAACGAAGACAAGG
BD-2	From PTI screen	Solyc12g096720	0.009	gAGCAAGACATGTATTGCTTCGG
BHLH-1	BHLH	Solyc03g114230	0.021	gTAGTCCAGAAAAGCTAGACAGG
BHLH-2	BHLH	Solyc03g114230	0	GATGATTATCACCTCTTGCATGG
Bsk830-1	Bsk830	Solyc12g099830	0	GTTTAACAGCAACCGGCCTCTGG
Bsk830-2	Bsk830	Solyc12g099830	0.02	GATTCTGAGCCTCGTGAATGGGG
Bti9-int-2	Bti9-interactor	Solyc09g008010	0.115	GGCCACAGTAAAGACTGGTGAGG
Bti9ab-1	Bti9ab	Solyc07g049190	0	GATTCCGGTCGCCTGGCTGATGG
Bti9ab-2	Bti9ab	Solyc07g049190	0.016	GGAGTAGTCTTGCTGTTGGCTGG
CA4H-1	CA4H	Solyc05g047530	0.015	GCGACCATGGCACAAACCTATGG
CA4H-2	CA4H	Solyc05g047530	0.01	GTTGTGTTCGATATATTCACGGG
CathepsinB-1	cathepsin B	Solyc02g069090	0.014	GGCCTCAGTGTAGCACTATTGGG
CathepsinB-2	cathepsin B	Solyc02g069090	0	GTGGATATCCGTTAGAAGCTTGG
CathepsinB1-1	Cathepsin-B1	Solyc02g076980	0.034	GGAATCTGTCTTACAAGTTAGGG
CathepsinB1-2	Cathepsin-B1	Solyc02g076980	0	GGAGCCTACAAAATTGCAACAGG
Cipk6-1	Cipk6	Solyc12g010130	0.021	GGTTTATTGCATACAACTTGTGG
Cipk6-2	Cipk6	Solyc12g010130	0.016	GAAGCAGTAATTCGAGTTCTCGG
CORE-1	CORE	Solyc03g096190	0.012	GTAGCATTTGACAATGTCCCCGG
CORE-2	CORE	Solyc03g096190	0.027	GACTGGCCTGGGGTCTCATGTGG
Cyclophilin-1	Cyclophilin	Solyc01g111170.2	0.008	GTTGAGCCCTTGTAGTGCAAAGG
Cyclophilin-2	Cyclophilin	Solyc01g111170.2	0	GTGATTTCACCGCCGGAAACGGG
cyt C-1	cyt C	Solyc01g103220.2	0	GTGACCAGCTCCTTTATCGACGG
cyt C-2	cyt C-like	Solyc11g042420.1	0.048	GGCACCAGCAGGAAATGAAAAGG
Drm3-1	Drm-3	Solyc01g099840.2	0	GCCACTATCTGGCCGGGGACCGG
Drm3-2	Drm-3	Solyc01g099840.2	0.015	GCTTCCTCAGTAAAGGATCTCGG
ERF5-1	ERF5	Solyc03g093560	0.012	GGTATTGCTACGTTCAGAGATGG
ERF5-2	ERF5	Solyc03g093560	0.018	gTAATGGAGCCGCCGCCGTTGGG
Fen-1	Fen	Solyc05g013290	0.015	GATGCTTCTAACTTGAGTTATGG
Fen-2	Fen	Solyc05g013290	0.011	GATGATGAGACGCAGAAGATGGG
HCBT-1	HCBT	Solyc02g093180.2	0	GAAGATCCCATGGAGTTAACTGG
HCBT-2	HCBT	Solyc02g093180.2	0	GGAAACCAACGGTCCAGAACCGG
ICS-1	ICS	Solyc06g071030	0.01	GCACTGCACCATAAGGTTCATGG
ICS-2	ICS	Solyc06g071030	0.016	GACGTTCCATGGCCAATGCAGGG
Inhwa-2	Inhwa AvrPto-ixt	Solyc12g007110	0	GGTGAAGGAGATCCCCCTGAAGG
LRRXII-1-1	LRRXII-1	Solyc06g076910	0.051	GGAAATGTTCCGAATTCTGTCGG
LRRXII-1-2	LRRXII-1	Solyc06g076910	0.072	GTTTCAGTGAACTCTCTGACCGG
LRRXII-2-1	LRRXII-2	Solyc04g012100	0.01	GTTGCGTATACCCCTGGGGATGG
LRRXII-2-2	LRRXII-2	Solyc04g012100	0.012	GGTGGCGTACCGTACAGACTTGG
LRRXII3-1	LRRXII-3	Solyc02g072400	0	GTCTCATTCAACAGGTTACACGG
LRRXII3-2	LRRXII-3	Solyc02g072400	0.015	GGTCGATGTTGCATCCGCTCTGG
LRRXII4-1	LRRXII-4	Solyc02g068820	0.021	GTTCCATACCGCCGTGCTTAGGG
LRRXII4-2	LRRXII-4	Solyc02g068820	0.008	GCAGGCAAAAAACCGTCCAAGGG
LRRXII5-1	LRRXII-5	Solyc03g006080	0.021	GCATGCTTCCAGTATCTGCGGGG
LRRXII5-2	LRRXII-5	Solyc03g006080	0	GCTGTACGGTGAAATACCCTCGG
LRRXII6-1	LRRXII-6	Solyc04g014910	0.067	GTTGGTCATGTCAGCGATTTTGG
LRRXII6-2	LRRXII-6	Solyc04g014910	0.018	GCAATAGACTATCTCCACAATGG
LRRXII7-1	LRRXII-7	Solyc07g006770	0	GAATGGCGTCTTGCCTGATTCGG
LRRXII7-2	LRRXII-7	Solyc07g006770	0	GAATGTACTTGGTATCACACCGG
Mai5-4	Mai5	Solyc10g085990	0	GTAATGGATTGCAGGGCAACAGG
Mai5-2	Mai5	Solyc10g085990	0	GTCTACGAATATATGCCATTAGG
MKKK80-1	MKKK80	Solyc11g006000	0	GAAGCCCAGTTCGTTCCAGAGGG
MKKK80-2	MKKK80	Solyc11g006000	0.024	GACCAAACGTGCCTCTTCCTAGG
MKKK80-3	MKKK80	Solyc11g006000	0.011	GGCAAAGCAGAAGGACTGGGTGG
MAP3Ke-1	MAPKKKepsilon	Solyc11g033270	0.037	GGCTGAAGATCATAGTACGGAGG
MAP3Ke-2	MAPKKKepsilon	Solyc11g033270	0	GGAGACTAGCAAGTCGGAAGAGG
MKK1-1	MKK1	Solyc12g009020	0.016	GACTGAATCAGGAACATTTAAGG
MKK1-2	MKK1	Solyc12g009020	0	GAATGGTGGTATAGTGCGGCTGG
MKK2-1	MKK2	Solyc03g123800	0.013	GAAGACGGACAGAATCCTCGTGG
MKK2-2	MKK2	Solyc03g123800	0	GAACAATCTTACGCCTGTGGAGG
Mkk3-1	MKK3	Solyc03g119490	0.065	GCGAGTGGAACGTTTCATGATGG
Mkk3-2	MKK3	Solyc03g119490	0.071	GATCTTTAGTTGATGTAATCGGG
MKK4-1	MKK4	Solyc03g097920	0.013	GGACGTCGTTCGGAGGGTTCCGG
MKK4-2	MKK4	Solyc03g097920	0	GTTCTCGGTCATGGAAACGGTGG
MKKK15-4	MKKK15	Solyc02g065110	0.069	GCCGTATGCGCCAAATATCCCGG
MKKK15-1	MKKK15	Solyc02g065110	0.083	GACCACCATAGTGTCGACGTCGG
MKKK20-1	MKKK20	Solyc02g090430	0.044	GAATGCCTCCACCGGAGGCAAGG
MKKK26-1	MKKK26	Solyc03g025360	0	GCTGGACGCACACCGGGAAGTGG
MKKK35-1	MKKK35	Solyc04g079400	0	GCCACTGCCGTTGCCGCTCCCGG
MKKK37-1	MKKK37	Solyc06g036080	0	GATGCTCCGCCTCCAGCCTTGGG
MKKK66-1	MKKK66	Solyc08g081210	0.02	GACGCCAGATTCACGCAGTCAGG
MKKK66-2	MKKK66	Solyc08g081210	0	GCAGGGCACTGCTCCAGTCCAGG
MKKK87-1	MKKK87	Solyc12g088940	0	GCTAGAAGTGCTCCAGGCAGTGG
Mkkx-1	MKKx	Solyc03g019850	0	GCGCCAGTAGTGTTGTTCAGAGG
Mkkx-2	MKKx	Solyc03g019850	0	GGGCTTGCACTGTTTGAGTGTGG
MLO16-3	MLO16	Solyc11g069220	0.019	GTTGGAGCAAACGCCGACGTGGG
MLO16-4	MLO16	Solyc11g069220	0.056	GCGATGACCCTCTAAGTCACCGG
NOD-1	Nodulin-like	Solyc11g008200	0	GTAATAACCGATGCTGCTGCTGG
NOD-2	Nodulin-like	Solyc11g008200	0.014	GTAAAGTCTTCGCCCCGAGCTGG
NPR1-1	NPR1	Solyc07g040690	0.066	GAACGAATCGGAAACTTCACTGG
NPR1-2	NPR1	Solyc07g040690	0.009	GACAAAATGCACCGATGCACCGG
NRC1-1	NRC1	Solyc01g090430	0	GACCGTCTTCTTGAAGGATCAGG
NRC1-2	NRC1	Solyc01g090430	0.018	GATGATTCAATCAGCAGAGGTGG
NRC2-1	NRC2	Solyc10g047320	0	GACTGATGCCATTGGACTTCAGG
NRC2-2	NRC2	Solyc10g047320	0.064	GTGGTCAACAATACTCGATTCGG
NRC3-1	NRC3	Solyc05g009630	0	GACAACGCCGATTTGATTCTCGG
NRC3-2	NRC3	Solyc05g009630	0	GATTTGATTCTCGGAATCCAAGG
P26S-1	P26S ATPase	Solyc08g028780.1	0.012	GCCACCGCTCTTCCACCAGTTGG
P26S-3	P26S ATPase	Solyc08g028780.1	0	GGAGAAATGGTTCTTCTCGTCGG
PBCP-1	PBCP	Solyc03g116690.2	0.032	GATCGTACCAAGCAATAGCGCGG
PBCP-2	PBCP	Solyc03g116690.2	0.012	GCAAATATAGTAGTGTTCTCCGG
PBL-T1-2	PBL-T1	Solyc09g007170	0.139	GATGGCGAGTCTGGTCAAATTGG
PBL-T2-1	PBL-T2	Solyc01g067400	0	GCGTGTTTATAAGGGTCGGCTGG
PBL-T2-2	PBL-T2	Solyc01g067400	0	GCAATGGTCTTCAAGGGAATAGG
PBL-T2-3	PBL-T2	Solyc01g067400	0	GTTAAACAGCTTGATCGCAATGG
PBL-T2-4	PBL-T2	Solyc01g067400	0	GATTGGTTATTGTGCAGATGGGG
PBL-T3-1	PBL-T3	Solyc06g075550	0	GTTGTGCTGAGGGAGATCAGAGG
PBL-T4-1	PBL-T4	Solyc11g072660	0	GCAGCCTACTTCTTGGGTGAAGG
PBL-T5-1	PBL-T5	Solyc04g049650	0.022	gTCAAGCAACTCGACCGAAATGG
PBL-T5-2	PBL-T5	Solyc04g049650	0.014	GGTGAAGTAGGCTTAACATCAGG
PBL-T6-1	PBL-T6	Solyc05g024290	0	GGTTTGGTCGTGTGTATAAAGGG
PBL-T6-2	PBL-T6	Solyc05g024290	0.022	GTTAAGCAATTGGATAGGAATGG
Pectin1.1-1	Pectin1	Solyc05g014000	0.137	gTCAGGGTCAGGAACATGAGAGG
Pectin1.1-2	Pectin1	Solyc05g014000	0.016	GATCCAGTAAATCCAAAGCCAGG
Pectin1.2-1	Pectin2	Solyc11g019910	0.058	GGGTGTTTAGGCAAAGTGAAGGG
Pectin1.2-2	Pectin2	Solyc11g019910	0	GCTATCTATCGCGATGTCAAGGG
PGA2-1	PGA2	Solyc07g065090	0	GGTACGTCGTAAAATGTGACCGG
PGA2-2	PGA2	Solyc07g065090	0	GTGAGCTTCGCAATTGCAGGTGG
PGA3-1	PGA3	Solyc08g060970	0	GTGAAAAATCATTTCTAGTAGGG
PGA3-2	PGA3	Solyc08g060970	0.016	GTCCATGCCACTGGGTCCTTGGG
PK1-1	RIPK homolog	Solyc07g041940	0.012	GATGAACTAAGATCCGATACAGG
PK1-2	RIPK homolog	Solyc07g041940	0.024	GGGTTTGGGCCAGTTCACAAAGG
Propep-1	PROPEP1	Solyc04g072310	0.04	GATGATGAACTTACAAGAGTTGG
Propep-2	PROPEP1	Solyc04g072310	0	GATATTAGCAACAGATAGGAGGG
Pti4-1	Pti4	Solyc05g052050	0.022	GGAGCTGCCGTGGTCTCCGCCGG
Pti4-2	Pti4	Solyc05g052050	0.017	GACGACTGAAGCTTGAATTCCGG
Pti5-1	Pti5	Solyc02g077370	0	GGAGTACGACGTCGTCCGTGGGG
Pti5-2	Pti5	Solyc02g077370	0.007	gTTTAGAATGCGAGGTGCTAAGG
Pti6-1	Pti6	Solyc06g082590	0.014	GTCAAAGACCGTGGGGTCGTTGG
Pti6-2	Pti6	Solyc06g082590	0	GAGAGTGAAGAGGCACGTGACGG
RALF1-1	RALF1	Solyc01g067900	0.02	GGCCGCCGCTGGTTCCGCGGCGG
RALF1-2	RALF1	Solyc01g067900	0.03	GAAGCTCCTCTCCTTGAACACGG
RbohB-1	RbohB	Solyc03g117980	0.025	GGACCGCTGAACAAACGAGGAGG
RbohB-2	RbohB	Solyc03g117980	0	GTCCACAGTGTGAAAACTGCCGG
RIPK-1	RIPK	Solyc08g061250	0.009	GTTAAGGTGCTGGATACAGATGG
RIPK-2	RIPK	Solyc08g061250	0	GAGAGTTCATCAGCCGATAACGG
RLK1-1	RLK	Solyc05g008960	0	gTACTACCTGTTCCCAGAATCGG
RLK1-2	RLK	Solyc05g008960	0.007	GATCCTACTCCGCCAAAGACTGG
RLP1-1	RLP-1	Solyc07g008620	0.01	GTCCCAAATTGCAAGACGGCAGG
RLP1-2	RLP-1	Solyc07g008620	0.006	GATTCAAAATCTTTAGATCGGGG
RLP2-1	RLP-2	Solyc12g009780	0.01	GACATGTTCACTAAGCAATGTGG
RLP2-2	RLP-2	Solyc12g009780	0.034	GCCAGAGGTGGGAATCGTTGTGG
SOBIR-1	SOBIR	Solyc06g071810	0	GTTTATAGAGCAGAGCTACCGGG
SOBIR-like-1	SOBIR-like	Solyc03g111800	0	GTACTCTGTCTCCTGCCATTGGG
STP13-1	STP13	Solyc09g075820	0.042	GGATTTACGACCTCCGGTAACGG
STP13-2	STP13	Solyc09g075820	0.038	GTTATACCTAGCTGGTTTAACGG
TFT1-1	TFT1	Solyc11g010470	0.013	GGACAAGCTCGTAATCGGGTCGG
TFT1-2	TFT1	Solyc11g010470	0.083	GTTCACTTCGAGCAGCGTGGAGG
TFT10-1	TFT10	Solyc04g076060	0.01	GATTCACTGGTAGTAGCAGAGGG
TFT10-2	TFT10	Solyc04g076060	0	GGTTCAGTTCATGGACAAACTGG
TFT7-1	TFT7	Solyc04g074230	0	GATTCTCCAGTAGTGGACGAAGG
TFT7-2	TFT7	Solyc04g074230	0.013	GAATGTAATCGGAGCAAGAAGGG
Transducin-1	transducin	Solyc01g110030.2	0	GACCAAGTACCCCAGGGAACAGG
Transducin-2	transducin	Solyc01g110030.2	0	GCAGGTTCCGACCTTCTACGTGG
UAE-1	UAE	Solyc03g019730.2	0.014	GACACTAAATGATGACCGGTTGG
UAE-2	UAE	Solyc03g019730.2	0.024	GTAGAATGCCGTGACTCCTGCGG
WRKY11-3	WRKY11	Solyc08g006320	0	GCAAAATCAAACGGTTCAGCCGG
WRKY11-4	WRKY11	Solyc08g006320	0.019	GGTTACTGATGATTCGTCTACGG
WRKY16a-1	WRKY16a	Solyc04g051690	0.01	gGAATATGAACCACTAGTATCGG
WRKY16a-2	WRKY16a	Solyc04g051690	0.017	GAAGGTGGATGCAAAGTCTAAGG
WRKY16b-1	WRKY16b	Solyc04g072070	0.035	GGAAGTGGAAGAGCCAAACATGG
WRKY16b-2	WRKY16b	Solyc04g072070	0	gGAGTTTCCACTAGTACTATAGG
WRKY6-1	WRKY6	Solyc09g015770	0.037	GCAATAGAAGGTTTAATTCGTGG
WRKY6-2	WRKY6	Solyc09g015770	0	GGCGGTGGAGGTCAAGTCGCCGG
WRKY9a-1	WRKY9a	Solyc08g067340	0.008	GTGATTTCTCTTGGCATCTTTGG
WRKY9a-2	WRKY9a	Solyc08g067340	0	GAACACTTAAAATAGGCTCTTGG
WRKY9b-1	WRKY9b	Solyc08g067360	0.065	GCAAAGAGAGGTTTGTGTTAAGG
WRKY9b-2	WRKY9b	Solyc08g067360	0.038	GTGATTTCTCTTGGCCTCTTTGG
PGA1-1.1	PGA1	Solyc05g005560	0.023	GCCTTGTTCAGAAGAAACCATGG
PGA1-1.2	PGA1-like	Solyc05g005570	0.027	GCTTTGTTCAGAAGAAACCATGG
Both PGA1-2	PGA1	Solyc05g005560	0.081	gCGGCACTCGGGTCGGGACCCGG
Both PGA1-2	PGA1-like	Solyc05g005570	0	gCGGCACTCGGGTCGGGACCCGG
BothMai5/PBL-T1	Mai5	Solyc10g085990	0.029	gTAGATCGTAATGGATTGCAGGG
BothMai5/PBL-T1	PBL-T1	Solyc09g007170	0	gTAGATCGTAATGGATTGCAGGG
BothMKKK15/20-3	MKKK15	Solyc02g065110	0.021	gATCTAGAATATGTTCATCCTGG
BothMKKK15/20-3	MKKK20	Solyc02g090430	0	gATCTAGAATATGTTCATCCTGG
BothMKKK26/37-1	MKKK26	Solyc03g025360	0	gCTGGCCATTGTTCAAGCCCAGG
BothMKKK26/37-1	MKKK37	Solyc06g036080	0	gCTGGCCATTGTTCAAGCCCAGG
BothMKKK26/37-2	MKKK26	Solyc03g025360	0.008	gGAAATGTGTGCAATGAAGGAGG
BothMKKK26/37-2	MKKK37	Solyc06g036080	0.01	gGAAATGTGTGCAATGAAGGAGG
BothMKKK35/87-1	MKKK35	Solyc04g079400	0	gAAAATATTGTTCAATATTATGG
BothMKKK35/87-1	MKKK87	Solyc12g088940	0	gAAAATATTGTTCAATATTATGG
BothMKKK35/87-2	MKKK35	Solyc04g079400	0	gGTTTACTGGACAGCCCCCTTGG
BothMKKK35/87-2	MKKK87	Solyc12g088940	0.037	gGTTTACTGGACAGCCCCCTTGG
BothPBLT3/T4-1	PBL-T3	Solyc06g075550	0	gAAGTTATCTGATTTTGGCTTGG
BothPBLT3/T4-1	PBL-T4	Solyc11g072660	0	gAAGTTATCTGATTTTGGCTTGG
BothPBLT3/T4-2	PBL-T3	Solyc06g075550	0.103	GCACCAGATTATGCTATGACTGG
BothPBLT3/T4-2	PBL-T4	Solyc11g072660	0.008	GCACCAGATTATGCTATGACTGG
bothSOBIR	SOBIR	Solyc06g071810	0	gTGTAGGTCAAATCAGACACCGG
bothSOBIR	SOBIR-like	Solyc03g111800	0.06	gTGTAGGTCAAATCAGACACCGG
SlMlo1-1	SlMlo1	Solyc04g049090	0.01	GGGAGACCTCGTTTGGACGTAGG
SlMlo1-2	SlMlo1	Solyc04g049090	0.08	GCACTTGAAAAGATCAAAGCTGG
SlMlo9-1	SlMlo9	Solyc06g010030	0.068	GCACTTGAAAAGATCAAAGCTGG
aThe "g ”in lower case means the first nucleotide of the protospacer sequence was not a “G” but was converted to that nucleotide to accommodate the transcription initiation requirement of the U6 promoter.
