## Supplemental Table S2 for "Generation and molecular characterization of CRISPR/Cas9-induced mutations in 63 immunity-associated genes in tomato reveals specificity and a range of gene modifications"

### Sheet: Sheet1
Table S2. Comparison of gRNA efficiency in transient and stable transformation in tomato.
gRNA name	Gene name	Solyc #	Transient mutation efficiency	Number of edited plants in stable transformation	Protospacer + PAMa
ADE-1	ADE	Solyc05g005700	0.032	4	GTATGATCCACATTGACAGTAGG
ADE-2	ADE	Solyc05g005700	0	1	GGCAGTTGCTGCTGCTCGTAAGG
AOX-1	AOX	Solyc08g075550.2	0.025	5	GGATCCTCCCAAAATCTCCAAGG
AOX-2	AOX	Solyc08g075550.2	0.034	2	GAAACGGTTGCAGCCGTGCCAGG
APE-1	APE	Solyc11g018800.1	0.074	1	GAATAGTGGTAAGAGCCGTAGGG
Aquaporin1-1	Aquaporin1	Solyc11g069430	0.025	10	GCCGGAGGCGATATTTGCGGTGG
Aquaporin2-1	Aquaporin2	Solyc06g074820	0.133	6	GGCGCTTAAAGCGGCCTTGGCGG
Aquaporin3-1	Aquaporin3	Solyc08g066840	0.022	4	GGGCCAATATTATGGCTGGTGGG
BHLH-1	BHLH	Solyc03g114230	0.021	3	gTAGTCCAGAAAAGCTAGACAGG
BHLH-2	BHLH	Solyc03g114230	0	0	GATGATTATCACCTCTTGCATGG
Bsk830-1	Bsk830	Solyc12g099830	0	0	GTTTAACAGCAACCGGCCTCTGG
Bsk830-2	Bsk830	Solyc12g099830	0.02	11	GATTCTGAGCCTCGTGAATGGGG
Bti9-int-2	Bti9-interactor	Solyc09g008010	0.115	1	GGCCACAGTAAAGACTGGTGAGG
Bti9ab-1	Bti9ab	Solyc07g049190	0	0	GATTCCGGTCGCCTGGCTGATGG
Bti9ab-2	Bti9ab	Solyc07g049190	0.016	3	GGAGTAGTCTTGCTGTTGGCTGG
CathepsinB1-1	Cathepsin-B1	Solyc02g076980	0.034	1	GGAATCTGTCTTACAAGTTAGGG
CathepsinB1-2	Cathepsin-B1	Solyc02g076980	0	0	GGAGCCTACAAAATTGCAACAGG
CORE-1	CORE	Solyc03g096190	0.012	5	GTAGCATTTGACAATGTCCCCGG
CORE-2	CORE	Solyc03g096190	0.027	1	GACTGGCCTGGGGTCTCATGTGG
Drm3-1	Drm-3	Solyc01g099840.2	0	2	GCCACTATCTGGCCGGGGACCGG
Drm3-2	Drm-3	Solyc01g099840.2	0.015	1	GCTTCCTCAGTAAAGGATCTCGG
ERF5-1	ERF5	Solyc03g093560	0.012	4	GGTATTGCTACGTTCAGAGATGG
Fen-1	Fen	Solyc05g013290	0.015	14	GATGCTTCTAACTTGAGTTATGG
LRRXII-1-2	LRRXII-1	Solyc06g076910	0.072	1	GTTTCAGTGAACTCTCTGACCGG
LRRXII-2-2	LRRXII-2	Solyc04g012100	0.012	2	GGTGGCGTACCGTACAGACTTGG
MKKK80-3	MKKK80	Solyc11g006000	0.011	6	GGCAAAGCAGAAGGACTGGGTGG
MKK1-1	MKK1	Solyc12g009020	0.016	2	GACTGAATCAGGAACATTTAAGG
MKK2-1	MKK2	Solyc03g123800	0.013	4	GAAGACGGACAGAATCCTCGTGG
MKK2-2	MKK2	Solyc03g123800	0	1	GAACAATCTTACGCCTGTGGAGG
MKK4-1	MKK4	Solyc03g097920	0.013	1	GGACGTCGTTCGGAGGGTTCCGG
MKKK15-2	MKKK15	Solyc02g065110	0.083	6	GACCACCATAGTGTCGACGTCGG
MKKK20-1	MKKK20	Solyc02g090430	0.044	0	GAATGCCTCCACCGGAGGCAAGG
MKKK66-1	MKKK66	Solyc08g081210	0.02	1	GACGCCAGATTCACGCAGTCAGG
MLO16-3	MLO16	Solyc11g069220	0.019	2	GTTGGAGCAAACGCCGACGTGGG
MLO16-4	MLO16	Solyc11g069220	0.056	2	GCGATGACCCTCTAAGTCACCGG
NOD-2	Nodulin-like	Solyc11g008200	0.014	7	GTAAAGTCTTCGCCCCGAGCTGG
NPR1-1	NPR1	Solyc07g040690	0.066	1	GAACGAATCGGAAACTTCACTGG
NRC1-1	NRC1	Solyc01g090430	0	0	GACCGTCTTCTTGAAGGATCAGG
NRC1-2	NRC1	Solyc01g090430	0.018	2	GATGATTCAATCAGCAGAGGTGG
NRC2-1	NRC2	Solyc10g047320	0	0	GACTGATGCCATTGGACTTCAGG
NRC2-2	NRC2	Solyc10g047320	0.064	2	GTGGTCAACAATACTCGATTCGG
NRC3-1	NRC3	Solyc05g009630	0	0	GACAACGCCGATTTGATTCTCGG
NRC3-2	NRC3	Solyc05g009630	0	1	GATTTGATTCTCGGAATCCAAGG
PBCP-1	PBCP	Solyc03g116690.2	0.032	2	GATCGTACCAAGCAATAGCGCGG
Propep-1	PROPEP1	Solyc04g072310	0.04	1	GATGATGAACTTACAAGAGTTGG
RALF1-2	RALF1	Solyc01g067900	0.03	3	GAAGCTCCTCTCCTTGAACACGG
RbohB-1	RbohB	Solyc03g117980	0.025	3	GGACCGCTGAACAAACGAGGAGG
RbohB-2	RbohB	Solyc03g117980	0	2	GTCCACAGTGTGAAAACTGCCGG
SlMlo1-2	SlMlo1	Solyc04g049090	0.08	1	GCACTTGAAAAGATCAAAGCTGG
SlMlo9-1	SlMlo9	Solyc06g010030	0.068	1	GCACTTGAAAAGATCAAAGCTGG
SOBIR-1	SOBIR	Solyc06g071810	0	3	GTTTATAGAGCAGAGCTACCGGG
SOBIR-like	SOBIR-like	Solyc03g111800	0	1	GTACTCTGTCTCCTGCCATTGGG
STP13-2	STP13	Solyc09g075820	0.038	1	GTTATACCTAGCTGGTTTAACGG
TFT1-2	TFT1	Solyc11g010470	0.083	2	GTTCACTTCGAGCAGCGTGGAGG
TFT10-1	TFT10	Solyc04g076060	0.01	1	GATTCACTGGTAGTAGCAGAGGG
TFT7-2	TFT7	Solyc04g074230	0.013	1	GAATGTAATCGGAGCAAGAAGGG
WRKY11-4	WRKY11	Solyc08g006320	0.019	1	GGTTACTGATGATTCGTCTACGG
WRKY9b-2	WRKY9b	Solyc08g067360	0.038	1	GTGATTTCTCTTGGCCTCTTTGG
PGA1-1.1	PGA1	Solyc05g005560	0.023	1	GCCTTGTTCAGAAGAAACCATGG
PGA1-1.2	PGA1-like	Solyc05g005570	0.027	1	GCTTTGTTCAGAAGAAACCATGG
Mai5-2	Mai5	Solyc10g085990	0	1	GTCTACGAATATATGCCATTAGG
PBL-T1-2	PBL-T1	Solyc09g007170	0.139	2	GATGGCGAGTCTGGTCAAATTGG
BothMai5/PBL-T1	Mai5	Solyc10g085990	0.029	5	gTAGATCGTAATGGATTGCAGGG
BothMai5/PBL-T1	PBL-T1	Solyc09g007170	0	0	gTAGATCGTAATGGATTGCAGGG
aThe "g ”in lower case means the first nucleotide of the protospacer sequence was not a “G” but was converted to that nucleotide to accommodate the transcription initiation requirement of the U6 promoter.
