## Supplemental Table S3 for "Generation and molecular characterization of CRISPR/Cas9-induced mutations in 63 immunity-associated genes in tomato reveals specificity and a range of gene modifications"

### Sheet: Sheet1
Table S3. CRISPR/Cas9-edited T0 plants (related to Figure 2 and Table 1).
#	Planta	Gene solyc#	Mutations
1	ADE-E2	Solyc05g005700	-4 bp (19.8%); -5 bp (40.4%); -13 bp (13.9%)
2	ADE-E4	Solyc05g005700	-3 bp
3	ADE-E6	Solyc05g005700	-12 bp
4	ADE-P7	Solyc05g005700	-2 bp (29.2%); WT (63.3%)
5	ADE-E10	Solyc05g005700	-3 bp
6	AOX-E1	Solyc08g075550	-4 bp (94.7%)
7	AOX-E2	Solyc08g075550	-1 bp
8	AOX-E3	Solyc08g075550	-2 bp (46.2%); -14 bp (48.8%)
9	AOX-E4	Solyc08g075550	WT (63.2%); +1 bp (17.4%); -2 bp (3%); -3 bp (3.6%); -4 (5.7%)
10	AOX-E5	Solyc08g075550	-5 bp (45.2%); -9 bp (50.7%)
11	AOX-E6	Solyc08g075550	-3 bp (48.1%); WT (47%)
12	AOX/RALF2-E1	Solyc08g075550	-4 bp (30.7%); -1 bp (35%); WT (26.6%)
		Solyc01g099520	+1 bp (30.2%); WT (65.6%)
13	AOX/RALF2/WRKY11-E1	Solyc08g075550	-1 bp (40%); WT (51.9%)
		Solyc08g075550	+1 bp (25%); WT (70.6%)
		Solyc01g099520	-2 bp (48%); WT (45.8%)
		Solyc08g006320	-2 bp (88%); -1 bp (3.2%); WT (2.9%)
14	APE-E1	Solyc11g018800	-32 bp 60.5%; -2 34.1%
15	Aquaporin1/2/3-E1	Solyg06g074820	-1 bp (63.1%); WT (29.3%); -2 bp (2.9%)
16	Aquaporin1/2/3-E2	Solyc11g069430	+1 bp (33.6%); WT (62.7%)
		Solyg06g074820	-1 bp (76%); WT (22%)
17	Aquaporin1/2/3-E3	Solyc11g069430	+1 bp (46.2%); WT (48.4%)
		Solyg06g074820	-1 bp (51.2%); -8 bp (43.1%)
		Solyc08g066840	-12 bp (50.5%); -6 bp (44.9%)
18	Aquaporin1/2/3-E4	Solyc11g069430	+1 bp (34.6%); WT (62%)
		Solyg06g074820	-1 bp (88.9%); WT (9.2%)
		Solyc08g066840	-15 bp (64.2%); WT (30.6%)
19	Aquaporin1/2/3-E5	Solyg06g074820	-1 bp
20	Aquaporin1/2/3-E6	Solyg06g074820	-1 bp
		Solyc08g066840	WT (42%); -1 bp (1.3%); +1 bp (54.2%)
21	Aquaporin1/2/3-E7	Solyc11g069430	WT (48.2%); +1 bp (46.9%)
		Solyg06g074820	-1 bp
		Solyc08g066840	-7 bp (46.8%); -9 bp (50.5%)
22	Aquaporin1/2/3-E8	Solyg06g074820	-1 bp
		Solyc08g066840	Heterozygous; may have a large mutation (> 50 bp)
23	Aquaporin1/2/3-E9	Solyg06g074820	WT (34%); -1 bp (61.8%)
24	Aquaporin1/2/3-E10	Solyg06g074820	-1 bp
		Solyc08g066840	WT (44.7%); +1 bp (53.6%)
25	BHLH-E1	Solyc03g114230	-2 bp (38%); -13 bp (56%)
26	BHLH-E2	Solyc03g114230	-2 bp (35%); -13 bp (58%)
27	BHLH-E3	Solyc03g114230	-2 bp (40.3%); -13 bp (53.2%)
28	Bsk830-E3	Solyc12g099830	-11 bp (27%); WT (69.8%)
29	Bsk830-E4	Solyc12g099830	-1 bp (10.8%); +1 bp (26.3%); -6 bp (35.3%)
30	Bsk830-E5	Solyc12g099830	-2 bp (49.1%); -6 bp (46.5%)
31	Bsk830-E13	Solyc12g099830	heterozygous (containing a ~250 bp deletion)
32	Bsk830-E14	Solyc12g099830	-1 bp (49%); -2 bp (47%)
33	Bsk830-E18	Solyc12g099830	WT (45%); -1 bp (51%)
34	Bsk830-Hwaii7981-E1	Solyc12g099830	-2 bp (48.9%); -4 bp (47.4%)
35	Bsk830-Hwaii7981-E2	Solyc12g099830	Heterozygous (containing a ~140 bp deletion)
36	Bsk830-Hwaii7981-E5	Solyc12g099830	-41 bp (24%); -1 bp (5%); -4 bp (3%) WT (57%)
37	Bsk830-Hwaii7981-E8	Solyc12g099830	-1 bp (49.3%); -10 bp (46.2%)
38	Bsk830-Hwaii7981-E11	Solyc12g099830	-1 bp (71.2%); -4 bp (26.4%)
39	Bti9-interactor-E1	Solyc09g008010	-1 bp
40	Bti9ab-E2	Solyc07g049180/190	-6 bp (44.3%); -9 bp (51.5%)
41	Bti9ab-E3	Solyc07g049180/190	-3 bp
42	Bti9ab-E4	Solyc07g049180/190	+1 bp
43	Cathepsin-B2-E1	Solyc02g077040	-1 bp
44	Cathepsin-B2-E2	Solyc02g077040	-2 bp
45	Cathepsin-B2-E6	Solyc02g077040	Large deletion or gene replacement?
46	Cathepsin-B2-E7	Solyc02g077040	-1 bp (47.1%); -4 bp (46.9%)
47	Cathepsin-B2-E8	Solyc02g077040	-4 bp (55.8%); WT (34.6%)
48	Cathepsin-B2-E9	Solyc02g077040	TIDE didn't work very well; -1 bp; WT
49	Cathepsin-B2-E10	Solyc02g077040	-2 bp (45.1%); -5 bp (48.9%)
50	Cathepsin-B2-E11	Solyc02g077040	-1 bp (48.8%); -2 bp (45.1%)
51	Cathepsin B1-E1	Solyc02g076980	-1 bp
52	Cathepsin B1-E2	Solyc02g076980	-2 bp (43%); +1 bp (52%)
53	Cathepsin B1-E3	Solyc02g076980	+1 bp
54	Cathepsin B1-E4	Solyc02g076980	-1 bp (40%); -36 bp (49%)
55	Cathepsin B1-E5	Solyc02g076980	-13 bp (24.5%); -3 bp (20.6%); +1 bp (23.5%); +2 bp (21.4%)
56	Cathepsin B1-E6	Solyc02g076980	-2 bp (47%); -8 bp 46%
57	Cathepsin B1-E7	Solyc02g076980	+1 bp
58	Cathepsin B1-E8	Solyc02g076980	-13 bp (47%); -3 bp (45%)
59	Cathepsin B1-E9	Solyc02g076980	-1 bp (47%); -5 bp (43%)
60	Cathepsin B1-E10	Solyc02g076980	+1 bp (48%); -5 bp (42%)
61	Cathepsin B1-E11	Solyc02g076980	+1 bp
62	Cathepsin B1-E12	Solyc02g076980	+1 bp
63	Cathepsin B1-E13	Solyc02g076980	-1 bp (44%); -3 bp (48%)
64	Cathepsin B1-E14	Solyc02g076980	+1 bp
65	Cathepsin B1-E15	Solyc02g076980	+1 bp (45%); -5 bp (45%)
66	Cathepsin B1-E16	Solyc02g076980	WT (47%); -1 bp (45%)
67	Cathepsin B1-E17	Solyc02g076980	-1 bp
68	Cathepsin B1-E18	Solyc02g076980	WT (40%); -1 bp (53%)
69	Cathepsin B1-E19	Solyc02g076980	WT (17%); -1 bp (39%); -2bp (17%); -5 bp (17%)
70	Cathepsin B1-E20	Solyc02g076980	-1 bp
71	CORE-E2	Solyc03g096190	Heterozygous; may have a large mutation (> 50 bp)
72	CORE-E3	Solyc03g096190	-8 bp (50.4%); +1 bp (46.1%)
73	CORE-E4	Solyc03g096190	+ 1 bp
74	CORE-E5	Solyc03g096190	-8 bp (49.6%); +1 bp (46.5%)
75	CORE-E6	Solyc03g096190	-8 bp 50.2%; +1 bp (46.2%)
76	CORE-E7	Solyc03g096190	+1 bp (48.7%); -5 bp (47.5%)
77	Drm-3-E1	Solyc01g099840	-6 bp 48.7%; -5 bp 49.7%
78	Drm-3-E2	Solyc01g099840	-2 bp 48.2%; -3 bp 48.1%
79	Drm-3-E3	Solyc01g099840	Heterozygous; may have a large mutation (> 50 bp)
80	EDS1-E1	Solyc06g071280	-1 bp
81	EDS1-E2	Solyc06g071280	WT (15%); -1 bp (26%); -2 bp (53%)
82	ERF5-E1	Solyc03g093560	-7 bp (50.4%); WT (43.1%)
83	ERF5-E2	Solyc03g093560	-2 bp (97.4%); -1 bp (0.8%)
84	ERF5-E3	Solyc03g093560	-2 bp (97.7%); -1 bp (1.1%)
85	ERF5-E4	Solyc03g093560	WT (91.2%); -1 bp (3.7%); -2 bp (3.5%)
86	Fen-pto11-E1	Solyc05g013290	-9 bp (35.8%); -1 bp (36.6%); WT (20.7%)
87	Fen-pto11-E2	Solyc05g013290	-1 bp
88	Fen-pto11-E3	Solyc05g013290	-1 bp (42.3%); -6 (47%)
89	Fen-pto11-E4	Solyc05g013290	-6 bp (55%); +1 bp (41%)
90	Fen-pto11-E5	Solyc05g013290	-2 bp (57.6%); -1 bp (6.2%); WT (28% )
91	Fen-pto11-E6	Solyc05g013290	-1 bp (35%); +1 bp (54.4%)
92	Fen-pto11-E7	Solyc05g013290	-6 bp (45.9%); -7 bp (49.4%)
93	Fen-pto11-E10	Solyc05g013290	-1 bp
94	Fen-pto11-E11	Solyc05g013290	+1 bp (18.8%); -4 bp (21.9%); -6 bp (26.1%); -7 bp (22.3%)
95	Fen-pto11-E12	Solyc05g013290	-1 bp (21.3%); -2 bp (23.7%); -3 bp (24%); -6 bp (24.5%)
96	Fen-pto11-E13	Solyc05g013290	+2 bp (95%); +1 bp (1.4%); +3 bp (1.5%)
97	FenPtoR-E1	Solyc05g013290	WT(48%); -1 bp 47%
98	FenPtoR-E2	Solyc05g013290	WT (48%); -1 bp (47%)
99	FenPtoR-E3	Solyc05g013290	-1 bp (47%); -2 bp (49%)
100	FenPtoR-E4	Solyc05g013290	+1 bp (48%); -1 bp (48%)
101	FenPtoR-E5	Solyc05g013290	WT (14%); -17 bp (37%); -21 bp (41%)
102	FenPtoR-E6	Solyc05g013290	-3 bp (46%); -7 bp (49%)
103	FenPtoR-E7	Solyc05g013290	WT (45%); -5bp (48%)
104	FenPtoR-E8	Solyc05g013290	-1 bp (45%); -9 bp (49%)
105	FenPtoR-E9	Solyc05g013290	-1 bp (45%); -5 bp (49%)
106	FenPtoR-E10	Solyc05g013290	Heterozygous; may have a large mutation (> 50 bp)
107	FenPtoR-E11	Solyc05g013290	WT (45%); -7 bp (51%)
108	FenPtoR-E12	Solyc05g013290	WT (44%); -2 bp (52%)
109	FenPtoR-E13	Solyc05g013290	Heterozygous; may have a large mutation (> 50 bp)
110	Fls2.1-E1	Solyc02g070890	-2 bp plus a G/C subsitution
111	Fls2.1-E2	Solyc02g070890	-2 bp plus a G/C subsitution
112	Fls2.1-E6	Solyc02g070890	-7 bp
113	Fls2.1-E7	Solyc02g070890	WT (72%); -7 bp (27%)
114	Fls3-E3	Solyc04g009640	- 1 bp
115	Fls3-E6	Solyc04g009640	Heterozygous; may have a large mutation (> 50 bp)
116	Fls3-E9	Solyc04g009640	- 1 bp
117	Fls3-E10	Solyc04g009640	- 1 bp
118	Fls3-E11	Solyc04g009640	- 1 bp
119	Fls3-E12	Solyc04g009640	- 1 bp
120	Fls3-E13	Solyc04g009640	+1 bp (51.7%); WT (47.8%)
121	LRRXII-1-E1	Solyc06g076910	-4 bp (48.7%); -6 bp (46.7%)
122	LRRXII-2-E1	Solyc04g012100	-1 bp (96.5%); WT (0.8%)
123	LRRXII-2-E2	Solyc04g012100	-1 bp (51.2%); -3 bp (45.7%)
124	LRRXII-2-E3	Solyc04g012100	Heterozygous (containing a ~300 bp deletion)
125	Mai1-E1	Solyc04g082260	WT (37.9%); -3 bp (53.9%)
126	Mai5-E1	Solyc10g085990	-7 bp (13.1%); WT (85%)
127	Mai5/PBL-T1-E1	Solyc10g085990	-4 bp (35%); WT (62.5%)
128	Mai5/PBL-T1-E2	Solyc10g085990	-1 bp
129	Mai5/PBL-T1-E3	Solyc10g085990	-1 bp (36.2%); WT 62.4%
130	Mai5/PBL-T1-E4	Solyc10g085990	-1 bp (12%); +1 bp (12.6%); WT (74%)
131	Mai5/PBL-T1-E5	Solyc10g085990	-11 bp
132	Mai5/PBL-T1-E6	Solyc10g085990	Heterozygous (containing a ~120 bp deletion)
		Solyc09g007170	-5 bp (49.7%); +1 bp (43.6%)
133	Mai5/PBL-T1-E7	Solyc10g085990	Heterozygous (containing a ~120 bp deletion)
134	MAPK3a-E1	Solyc11g006000	-4 bp (58.1%); WT (39.4%)
135	MAPK3a-E2	Solyc11g006000	+1 bp (50.3%); +50 bp (45.6%)
136	MAPK3a-E3	Solyc11g006000	-4 bp (49.1%); -2 bp (48.4%)
137	MAPK3a-E4	Solyc11g006000	-9 bp (35.1%); WT (63.3%)
138	MAPK3a-E5	Solyc11g006000	-4 bp (49.1%); -2 bp (48.4%)
139	MAPK3a-E6	Solyc11g006000	-2 bp (52.4%); -4 bp (46.1%)
140	MKK2-E1	Solyc03g123800	-3 bp (49.8%); -6 bp (47%)
141	MKK2-E2	Solyc03g123800	-3 bp (48.8%); -6 bp (46.9%)
142	MKK2-E3	Solyc03g123800	-3 bp
143	MKK2-E4	Solyc03g123800	+2 bp (39.1%); -9 bp (54.8%)
144	MKK2-E5	Solyc03g123800	-3 bp (48.2%); -6 bp (47.9%)
145	Min7-E1	Solyc12g017830	-7 bp (48.5%); -9 bp (48.6%)
146	Min7-E4	Solyc12g017830	WT (73.7%); -1 bp 6.6%; +1 bp 13.1%; -8 bp 2.1%
147	Min7-E5	Solyc12g017830	WT 49.4%; -1 bp 35.9%; +1 bp 9%
148	Min7-E6	Solyc12g017830	WT 48.2%; +1 bp 49.7%
149	MKK1-E1	Solyc12g009020	-7 bp (8.1%); -2 bp (33.3%); WT (48.5%)
150	MKK1-E2	Solyc12g009020	-1 bp (50.4%); -9 bp (41.6%)
151	MKK4-E1	Solyc03g097920	Heterozygous; may have a large mutation (> 50 bp)
152	MKKK15-E1	Solyc02g065110	+1 bp (62.7%); WT (31.3%)
153	MKKK15-E2	Solyc02g065110	-1 bp (10.4%); WT (85%); +1 bp (2.1%)
154	MKKK15-E3	Solyc02g065110	WT (47%); -5 bp (49.8%)
155	MKKK15-E4	Solyc02g065110	WT (50.7%); -5 bp (46.7%)
156	MKKK15-E5	Solyc02g065110	WT (67.3%); +1 bp (30%)
157	MKKK15-E6	Solyc02g065110	WT (87%); +1 bp (2.6%); -1 bp (4.1%)
158	MKKK66-E1	Solyc08g081210	+1 bp (50.9%); WT (46.8%)
159	MLO16-E1	Solyc11g069220	WT (16%); +1 bp (36.7%); -3 bp (38%)
160	MLO16-E2	Solyc11g069220	Heterozygous; may have a large mutation (> 50 bp)
161	MLO16-E3	Solyc11g069220	-5 bp (45%); -6 bp (47%)
162	MLO16-E4	Solyc11g069220	Heterozygous; may have a large mutation (> 50 bp)
163	NOD-E1	Solyc11g008200	+1 bp (64.1%); WT (34.7%)
164	NOD-E2	Solyc11g008200	+1 bp
165	NOD-E3	Solyc11g008200	+1 bp (26.1%); -1 bp (10.5%); WT (59.7%)
166	NOD-E4	Solyc11g008200	+1 bp (49.1%); -1 bp (34.5%); WT (10.7%)
167	NOD-E5	Solyc11g008200	+1 bp (69.1%); WT (29.7%)
168	NOD/ERF5-E1	Solyc03g093560 (EFR5)	+1 bp (29.6%); -11 bp (34.2%); WT (24.7%)
		Solyc11g008200 (NOD)	+1 bp (70.1%); WT (28%)
169	NOD/Propep1-E1	Solyc11g008200 (NOD)	+1 bp (58.7%); WT (40%)
		Solyc04g072310 (Propep1)	-2 bp (30%); -5 bp (54.6%); -8 bp (8.6%)
170	NPR1-E1	Solyc07g040690	-4 bp (48%); WT (46%)
171	NRC1-E1	Solyc01g090430	-1 bp (49.7%); -5 bp (46.6%)
172	NRC1-E2	Solyc01g090430	-2 bp (46.7%); -8 bp (50.6%)
173	NRC2-E1	Solyc10g047320	WT (45%); -3 bp (50%)
174	NRC2-E2	Solyc10g047320	+1 bp (53.5%); +2 bp (43.7%)
175	NRC3-E1	Solyc05g009630	-12 bp
176	PAD4-E1	Solyc02g032850	-1 bp (45.3%); -5 bp (47.8%)
177	PBCP-E1	Solyc03g116690	-7 bp
178	PBCP-E2	Solyc03g116690	-1 bp (49.3%); -6 bp (46.7%)
179	PBL-T1-E1	Solyc09g007170	-7 bp (28.5%); -1 bp (47.2%); WT (12.4%)
180	PBL-T1-E2	Solyc09g007170	-2 bp (13.6%); -1 bp (60%); WT (22.8%)
181	PBL-T2-E1	Solyc01g067400	-17 bp (54%); WT (44%)
182	PBL-T2-E2	Solyc01g067400	WT (48%); +1 bp (49%)
183	Peptide Transporter 3-E1	Solyc05g009500	+1 bp (29.1%); -4 bp (27%); -7 bp (33.6%)
184	Peptide Transporter 3-E2	Solyc05g009500	-4 bp (49.4%); -5 bp (47.5%)
185	Peptide Transporter 3-E4	Solyc05g009500	Heterozygous (containing a ~70 bp deletion)
186	Permease Transporter-E1	Solyc03g005820	-7 bp
187	Permease Transporter-E2	Solyc03g005820	-3 bp (48.7%); -4 bp (46.4%)
188	PGA1-E1	Solyc05g005560	Heterozygous; may have a large mutation (> 50 bp)
189	PGA1-E2	Solyc05g005570	WT (42%); -3 bp (52.8%)
190	Pic1-E1	Solyc07g066260	+1 bp (46%); -2 bp (49%)
191	Pic1-E2	Solyc07g066260	WT (50%); -27 bp (45%)
192	Pic1-E3	Solyc07g066260	WT (51%); -27 bp (44%)
193	Pic1-E4	Solyc07g066260	+1 p (21%); -1 bp (54%); -16 bp (18%)
194	PR1b-E1	Solyc00g174340	-6 bp (26.4%); -4 bp (34.2%); -3 bp (32.6%)
195	PR1b-E2	Solyc00g174340	+1 bp
196	PR1b-E3	Solyc00g174340	-5 bp 32%; -4 bp 31.5%; -3 bp 29.5%
197	PR1b-E4	Solyc00g174340	+1 bp (42.2%); -5 bp (39.9%)
198	PROPEP-E2	Solyc04g072310	-6 bp (11.7%); -7 bp (45.4%); WT (34.8%)
199	RALF1-E1	Solyc01g067900	-4 bp 42.5%; -11 bp 47.9%
200	RALF1-E2	Solyc01g067900	-1 bp 48.4%; -4 bp 46.4%
201	RALF1-E4	Solyc01g067900	-47 bp
202	RALF2-E1	Solyc01g099520	-2 bp 45.3%; -5 bp 45.7%
203	RALF2-E2	Solyc01g099520	WT (78.6%); -1 bp (5.8%); -2 bp (7.5%); +1 bp (4.2%)
204	RALF2-E3	Solyc01g099520	-2 bp
205	RALF2-E4	Solyc01g099520	-35 bp/+45 bp
206	RALF2-E5	Solyc01g099520	WT (64.9%); -4 bp (30.4%)
207	RbohB-E4	Solyc03g117980	+1 bp (50.9%); -3 bp (46.1%)
208	RbohB-E5	Solyc03g117980	-7 bp (46.8%); -9 bp (49.6%)
209	RbohB-E8	Solyc03g117980	+1 bp (23%); -4 bp (22.3%); -5 bp (23.2%); -12 bp (23.3%)
210	SAG101-1-E1	Solyc02g069400	+1 bp (43%); -6 bp (51%)
211	SAG101-2-E1	Solyc02g067660	-1 bp
212	SlMlo-E1	Solyc04g049090	-2 bp (48.2%); -7 bp (43.4%)
		Solyc06g010030	WT (35.2%); +1 bp (42.2%); +1 bp/ -2 bp/-3 bp
213	SlMlo-E2	Solyc04g049090	-3 bp (31.2%); +1 bp (33.8%); WT (23.7%)
		Solyc06g010030	+1 bp (42.7%); WT (51.8%)
214	SlMlo-E4	Solyc04g049090	+1 bp (33.9%); WT (62.8%)
215	SlMlo-E5	Solyc06g010030	-7 bp (44.8%); +1 bp (46.4%)
216	SlMlo-E6	Solyc04g049090	+1 bp
217	SlMlo-E7	Solyc04g049090	-2 bp (27.3%); +1 bp (27.8%); WT (33.7%)
218	SlMlo-E8	Solyc04g049090	-6 bp (17.9%); +1 bp (51%); -1 bp (22.7%)
219	SlMlo-E9	Solyc06g010030	+1 bp (81.5%); -1 bp (2.1%); +3 bp (2.8%); WT (9.8%)
220	SlMlo-E10	Solyc04g049090	+1 bp (61.1%); WT (34.8%)
		Solyc06g010030	-2 bp (13.8%); -1 bp (3.6%); +1 bp (30%); WT (43.7%)
221	SOBIR-E1	Solyc06g071810	WT (50.6%); +1 bp (45.1%)
222	SoBIR-E2	Solyc03g111800	-9 bp (16.4%); -4 bp (17.8%); WT (62.2%)
223	SOBIR-E3	Solyc06g071810	WT (64.3%); +1 bp (30.5%); -3 bp (1.2%)
224	SOBIR-E4	Solyc06g071810	-94 bp
225	SOBIR-E5	Solyc06g071810	WT (70%); -1 bp (25%)
		Solyc03g111800	-1 bp (21.3%); +1 bp (76.9%)
226	SOBIR-E6	Solyc06g071810	WT (80%); -1 bp (17%)
227	SoBIR-E7	Solyc03g111800	-11 bp (18.2%); -9 bp (18.2%); -5 bp (16.4%); -1 bp (15.7%); WT (12.7%)
228	SOBIR-E8	Solyc03g111800	+1 bp
229	SOBIR-E9	Solyc03g111800	-2 bp (46.9%); WT (47.4%)
230	Solute Transporter2-E1	Solyc05g005950	-4 bp (46.5%); -15 bp (45%)
231	Solute Transporter2-E2	Solyc05g005950	Heterozygous; may have a large mutation (> 50 bp)
232	STP13-E2	Solyc09g075820	-1 bp
233	TFT1-E1	Solyc11g010470	-2 bp (45.6%); +1 bp (48%)
234	TFT1-E2	Solyc11g010470	WT (86.3%); -5 bp (7.7%)
235	TFT1/TFT7-E1	Solyc11g010470	-1 bp (25.2%); WT (72.3%)
		Solyc04g074230	Heterozygous; may have a large mutation (> 50 bp)
236	TFT10-E1	Solyc04g076060	-5 bp (50.7%); -4 bp (23%); WT (21.2%)
237	TFT10-E2	Solyc04g076060	-1 bp (3.9%); +1 bp (1.5%); WT (93.2%);
238	TFT7-E1	Solyc04g074230	+1 bp (8.6%); WT (85.1%)
239	WAK1-E1	Solyc09g014720	-3 bp (21.1%); -1 bp (21.4%); WT (38%); +1 bp (15.7%)
240	WAK1-E2	Solyc09g014720	-4 bp (47.4%); -2 bp (46.9%)
241	WAK1-E3	Solyc09g014720	-411 bp
242	WAK1-E4	Solyc09g014720	-1 bp (41.5%); -10 bp (52.4%)
243	WAK1-E5	Solyc09g014720	-2 bp
244	WRKY11-E1	Solyc08g006320	WT (57.9%); -5 bp (35.5%); +1 bp (2.3%)
245	WRKY9b-E1	Solyc08g067360	-1 bp (41.2%); -2 bp (48.4%)
	a Some plants have multiple modifications targeting different genes in one plant.
